# Characterizing circadian connectome of *O. tenuiflorum* using an integrated network theoretic framework

**DOI:** 10.1101/2022.03.02.482599

**Authors:** Vikram Singh, Vikram Singh

## Abstract

*Ocimum tenuiflorum* (Tulsi) is among the most valuable medicinal plants as almost every part of this herb and the essential oil it produces possess pharmaceutical properties that have been utilized since ancient times to cure a large number of diseases. Like in other plants, circadian clock in Tulsi regulate important physiological processes like growth, development, defence *etc*. by anticipating environmental cues. In the present work, identification and characterization of core circadian clock and clock associated proteins in Tulsi genome is reported. We mined 24 core clock (CC) proteins in 56 template plant genomes to build their hidden Markov models (HMMs). These HMMs were used to identify 24 core clock proteins in *O. tenuiflorum* which were further subjected to functional annotation. A hybrid network theoretic methodology comprising of random walk with restart (RWR) and graphlet degree vectors (GDV) was implemented to explore the local topology of the interologous, Tulsi protein interaction network (TulsiPIN) and mine CC associated raw candidate proteins. Statistical and biological significance of the raw candidates was determined using permutation and enrichment tests. A total of 70 putative CC associated proteins were identified which were further subjected to functional annotation.
