## Supplementary material for "Characterizing circadian connectome of *O. tenuiflorum* using an integrated network theoretic framework": S1.xlsx

### Sheet: Final
TAIR ID	Tair Id	Gene	Number of plants in which orthrologs obtained	Molecular Function (Activity time)	SeqId
AT5G64170	AT5G64170	LNK1	7	Transcription regulator (Midday to afternoon)	Ote100153880201|100153880201
AT5G61380	AT5G61380	TOC1 (PRR1)	32	Transcription regulator (Evening)	Ote100167620091|100167620091
AT5G60100	AT5G60100	PRR3	57	Transcription regulator (Evening)	Ote100081200151|100081200151
AT5G59570	AT5G59570	NOX (BOA)	42	Transcription factor (Evening)	Ote100252500052|100252500052
AT5G57360	AT5G57360	ZTL	46	Transcirption factor (Evening)	Ote100213510171|100213510171
AT5G52660	AT5G52660	RVE6	51	Transcription factor (Midday to afternoon)	Ote100018670101|100018670101
AT5G24470	AT5G24470	PRR5	24	Transcription factor (Afternoon)	Ote100011940071|100011940071
AT5G08330	AT5G08330	CHE	37	Transcription factor (Evening)	Ote237864970011|237864970011
AT5G02840	AT5G02840	RVE4	63	Transcription factor (Midday to afternoon)	Ote100114610051|100114610051
AT5G02810	AT5G02810	PRR7	58	Transcription factor (Midday)	Ote100120330051|100120330051
AT3G54500	AT3G54500	LNK2	25	Transcription regulator (Midday to afternoon)	Ote100241100111|100241100111
AT3G46640	AT3G46640	LUX (PCL1)	43	Transcription factor (Evening)	Ote100252500041|100252500041
AT3G26640	AT3G26640	LWD2	48	Transcription regulator (Morning)	Ote100210270091|100210270091
AT3G22380	AT3G22380	TIC	23	Transcription factor (Evening)	Ote100064820051|100064820051
AT3G09600	AT3G09600	RVE8	70	Transcription factor (Midday to afternoon)	Ote100018670061|100018670061
AT2G46830	AT2G46830	CCA1	30	Transcription factor (Dawn)	Ote100217520081|100217520081
AT2G46790	AT2G46790	PRR9	23	Transcription factor (Morning)	Ote100275800021|100275800021
AT2G40080	AT2G40080	ELF4	47	Transcription regulator (Evening)	Ote100004890041|100004890041
AT2G25930	AT2G25930	ELF3	10	Transcription regulator (Evening)	Ote100215050121|100215050121
AT2G21660	AT2G21660	GRP7	49	Transcription factor (Afternoon)	Ote100184690001|100184690001
AT1G68050	AT1G68050	FKF1	44	Transcription factor (Morning)	Ote100273070031|100273070031
AT1G22770	AT1G22770	GI	42	Transcription regulator (Evening)	Ote100199680211|100199680211
AT1G12910	AT1G12910	LWD1	48	Transcription regulator (Morning)	Ote100246860111|100246860111
AT1G01060	AT1G01060	LHY	44	Transcription factor (Dawn)	Ote100050210101|100050210101
