## Supplementary material for "Characterizing circadian connectome of *O. tenuiflorum* using an integrated network theoretic framework": S2.xlsx

### Sheet: NR
qseqid	sseqid	pident	length	mismatch	gapopen	qstart	qend	sstart	send	evalue	bitscore	positives	Description
Ote100004890041|100004890041	XP_041990374.1	82.828	99	16	1	4	102	8	105	1.29e-51	168	92.93	EARLY FLOWERING 4-like
Ote100011940071|100011940071	KAH6766875.1	74.752	705	135	11	1	674	1	693	0	1017	82.41	hypothetical protein C2S52_017858
Ote100018670061|100018670061	GER26446.1	53.786	383	129	2	1	383	1	335	9.28e-129	387	66.32	Myb family transcription factor family protein
Ote100018670101|100018670101	KAH6756459.1	82.623	305	52	1	1	304	1	305	8.25e-177	504	88.52	Homeodomain-like superfamily protein
Ote100050210101|100050210101	XP_042043741.1	52.163	416	130	11	5	372	2	396	2.6e-100	313	61.54	protein REVEILLE 2-like isoform X2
Ote100064820051|100064820051	XP_011090737.1	56.14	798	287	20	37	777	164	955	0	710	67.79	protein TIME FOR COFFEE
Ote100081200151|100081200151	KAH6766875.1	78.182	715	126	9	1	705	1	695	0	1083	82.8	hypothetical protein C2S52_017858
Ote100114610051|100114610051	KAH6762397.1	72.659	267	36	1	9	238	13	279	3.63e-130	379	76.78	Homeodomain-like superfamily protein
Ote100120330051|100120330051	KAH6762400.1	83.462	260	41	1	1	258	13	272	2.52e-141	424	87.31	hypothetical protein C2S52_019833
Ote100153880201|100153880201	KAH6827188.1	69.415	667	193	6	1	660	22	684	0	889	79.16	dentin sialophosphoprotein-like protein
Ote100167620091|100167620091	KAH6758454.1	79.781	549	95	4	73	605	1	549	0	889	85.06	hypothetical protein C2S51_018689
Ote100184690001|100184690001	XP_042009994.1	81.459	658	86	6	1	627	1	653	0	1048	87.23	polyadenylate-binding protein 8-like
Ote100199680211|100199680211	KAH6759055.1	85.47	1170	88	7	1	1090	1	1168	0	1935	87.95	gigantea protein
Ote100210270091|100210270091	KDO63474.1	79.191	173	29	1	2	174	77	242	9.98e-87	266	80.35	hypothetical protein CISIN_1g035558mg
Ote100213510171|100213510171	AML78830.1	85.783	626	55	1	1	592	1	626	0	1084	90.26	putative LOV domain-containing protein
Ote100215050121|100215050121	KAH6831137.1	57.451	557	121	14	11	463	1	545	0	540	65.71	hypothetical protein C2S53_009332
Ote100217520081|100217520081	KAH6813247.1	74.306	720	151	9	55	752	68	775	0	918	80.42	hypothetical protein C2S51_022265
Ote100241100111|100241100111	KAH6784814.1	78.895	706	123	4	36	734	8	694	0	1076	84.14	hypothetical protein C2S52_009773
Ote100246860111|100246860111	GFY84012.1	66.897	145	41	2	1	145	200	337	5.83e-50	177	71.72	transducin/WD40 repeat-like superfamily protein
Ote100252500041|100252500041	KAH6828790.1	66.472	686	131	10	1	595	1	678	0	857	73.62	hypothetical protein C2S53_012927
Ote100252500052|100252500052	KAH6828790.1	66.328	689	133	10	1	598	1	681	0	859	73.58	hypothetical protein C2S53_012927
Ote100273070031|100273070031	AML78681.1	86.531	542	23	2	1	501	87	619	0	930	89.3	putative LOV domain-containing protein
Ote100275800021|100275800021	KAH6815409.1	80.758	712	103	9	1	702	1	688	0	1136	84.13	hypothetical protein C2S51_020229
Ote237864970011|237864970011	PIN09374.1	70.732	123	17	5	3	108	162	282	9.12e-39	141	72.36	hypothetical protein CDL12_18052

### Sheet: UniProt
qseqid	sseqid	pident	length	mismatch	gapopen	qstart	qend	sstart	send	evalue	bitscore	positives	Description	Actual
Ote100004890041|100004890041	O04211.1	66.667	81	27	0	12	92	11	91	9.61e-33	112	81.48	Protein EARLY FLOWERING 4
Ote100011940071|100011940071	Q6LA42.2	39.542	655	267	19	34	670	15	558	1.05e-118	369	52.37	Two-component response regulator-like APRR5
Ote100018670061|100018670061	Q8H0W3.1	48.402	219	103	4	151	369	93	301	9.41e-51	177	65.75	Protein REVEILLE 6
Ote100018670101|100018670101	Q8H0W3.1	60.547	256	95	3	46	301	49	298	6.91e-92	281	74.22	Protein REVEILLE 6
Ote100050210101|100050210101	F4KGY6.1	41.045	402	161	11	1	356	1	372	1.07e-59	200	53.73	Protein REVEILLE 1
Ote100064820051|100064820051	Q94KE2.2	37.08	774	357	33	47	763	169	869	2.62e-86	310	51.29	Protein TIME FOR COFFEE
Ote100081200151|100081200151	Q6LA42.2	40.498	642	246	19	66	699	45	558	2.42e-121	376	53.58	Two-component response regulator-like APRR5
Ote100114610051|100114610051	Q8RWU3.1	56.679	277	73	6	5	237	16	289	2e-98	291	66.79	Protein REVEILLE 8
Ote100120330051|100120330051	Q93WK5.1	61.024	254	88	5	14	258	6	257	2.28e-87	278	74.02	Two-component response regulator-like APRR7
Ote100153880201|100153880201	A8MQN2.1	29.25	653	355	25	6	640	1	564	1.85e-42	166	44.87	Protein LNK1
Ote100167620091|100167620091	Q9LKL2.1	47.333	600	194	16	80	574	8	590	2.6e-155	462	57.17	Two-component response regulator-like APRR1
Ote100184690001|100184690001	P42731.1	66.823	639	185	8	1	622	1	629	0	832	79.34	Polyadenylate-binding protein 2
Ote100199680211|100199680211	Q9SQI2.2	66.269	1174	305	13	2	1090	4	1171	0	1434	75.64	Protein GIGANTEA
Ote100210270091|100210270091	Q9LPV9.1	76.879	173	33	1	2	174	170	335	1.73e-85	259	79.19	WD repeat-containing protein LWD1
Ote100213510171|100213510171	Q94BT6.2	77.134	621	93	5	2	588	1	606	0	944	82.93	Adagio protein 1
Ote100215050121|100215050121	O82804.1	36.086	557	237	23	1	463	1	532	1.53e-65	229	49.73	Protein EARLY FLOWERING 3
Ote100217520081|100217520081	A0A0G3VTN5.1	45.58	724	344	13	55	752	68	767	2.72e-139	431	59.53	Protein LATE ELONGATED HYPOCOTYL
Ote100241100111|100241100111	F4JCX9.1	41	300	147	8	414	699	346	629	1.2e-51	194	57.33	Protein LNK2
Ote100246860111|100246860111	Q9XGN1.1	96.203	79	3	0	1	79	199	277	1.03e-46	161	97.47	Protein TRANSPARENT TESTA GLABRA 1
Ote100252500041|100252500041	B8AEH1.1	46.983	464	182	12	11	431	18	460	7.25e-115	367	60.34	Two-component response regulator ORR23
Ote100252500052|100252500052	Q6K8X6.1	51.134	397	140	9	11	365	18	402	8.78e-118	368	64.74	Two-component response regulator ORR23
Ote100273070031|100273070031	Q94BT6.2	77.264	541	65	4	1	500	85	608	0	830	83.55	Adagio protein 1
Ote100275800021|100275800021	Q6LA42.2	38.998	659	248	22	49	697	38	552	5.83e-116	362	52.5	Two-component response regulator-like APRR5
Ote237864970011|237864970011	Q9FMX2.1	52.336	107	40	5	3	108	154	250	1.04e-17	78.2	58.88	Transcription factor TCP7

### Sheet: TAIR
qseqid	sseqid	pident	length	mismatch	gapopen	qstart	qend	sstart	send	evalue	bitscore	positives	Description
Ote100004890041|100004890041	AT2G40080.1	66.667	81	27	0	12	92	11	91	1.1e-33	112	77	EARLY FLOWERING 4
Ote100011940071|100011940071	AT5G24470.1	39.542	655	267	19	34	670	15	558	1.2e-119	369	95	pseudo-response regulator 5
Ote100018670061|100018670061	AT5G52660.2	48.402	219	103	4	151	369	93	301	1.08e-51	177	65	REVEILLE 6
Ote100018670101|100018670101	AT5G52660.2	60.547	256	95	3	46	301	49	298	7.93e-93	281	71	REVEILLE 6
Ote100050210101|100050210101	AT5G17300.1	41.045	402	161	11	1	356	1	372	1.22e-60	200	96	REVEILLE 1
Ote100064820051|100064820051	AT3G22380.3	37.08	774	358	33	47	763	169	870	7.31e-88	311	65	TIME FOR COFFEE
Ote100081200151|100081200151	AT5G24470.1	40.498	642	246	19	66	699	45	558	2.78e-122	376	90	pseudo-response regulator 5
Ote100114610051|100114610051	AT3G09600.4	59.766	256	58	5	5	216	16	270	8.26e-100	292	89	REVEILLE 8, LHY-CCA1-LIKE5
Ote100120330051|100120330051	AT5G02810.1	61.024	254	88	5	14	258	6	257	2.62e-88	278	86	pseudo-response regulator 7
Ote100153880201|100153880201	AT5G64170.2	29.25	653	355	25	6	640	1	564	2.12e-43	166	96	NIGHT LIGHT-INDUCIBLE AND CLOCK-REGULATED GENE 1
Ote100167620091|100167620091	AT5G61380.1	47.333	600	194	16	80	574	8	590	2.99e-156	462	93	TIMING OF CAB EXPRESSION 1, PSEUDO-RESPONSE REGULATOR 1
Ote100184690001|100184690001	AT4G34110.1	66.823	639	185	8	1	622	1	629	0	832	99	poly(A) binding protein 2, ARABIDOPSIS POLY(A) BINDING 2, POLY(A) BINDING PROTEIN 2
Ote100199680211|100199680211	AT1G22770.1	66.269	1174	305	13	2	1090	4	1171	0	1434	99	GIGANTEA
Ote100210270091|100210270091	AT1G12910.1	76.879	173	33	1	2	174	170	335	1.99e-86	259	84	LIGHT-REGULATED WD 1, ANTHOCYANIN11
Ote100213510171|100213510171	AT5G57360.1	77.134	621	93	5	2	588	1	606	0	944	98	ZEITLUPE, LOV KELCH PROTEIN 1, FKF1-LIKE PROTEIN 2, ADAGIO 1
Ote100215050121|100215050121	AT2G25930.1	36.086	557	237	23	1	463	1	532	1.76e-66	229	87	EARLY FLOWERING 3
Ote100217520081|100217520081	AT1G01060.4	39.044	502	240	17	258	752	199	641	6.12e-52	192	83	LATE ELONGATED HYPOCOTYL, LATE ELONGATED HYPOCOTYL 1
Ote100241100111|100241100111	AT3G54500.5	35.414	689	339	24	36	699	8	615	4.27e-92	301	90	NIGHT LIGHT-INDUCIBLE AND CLOCK-REGULATED GENE 2
Ote100246860111|100246860111	AT5G24520.4	96.203	79	3	0	1	79	199	277	1.19e-47	161	65	TRANSPARENT TESTA GLABRA 1, UNARMED 23
Ote100252500041|100252500041	AT2G25180.1	39.969	648	276	25	1	593	1	590	7.39e-111	351	74	response regulator 12
Ote100252500052|100252500052	AT2G25180.1	39.969	648	276	25	1	593	1	590	1.04e-113	352	99	response regulator 12
Ote100273070031|100273070031	AT5G57360.1	77.264	541	65	4	1	500	85	608	0	830	99	ZEITLUPE, LOV KELCH PROTEIN 1, FKF1-LIKE PROTEIN 2, ADAGIO 1
Ote100275800021|100275800021	AT5G24470.1	38.998	659	248	22	49	697	38	552	6.69e-117	362	92	pseudo-response regulator 5
Ote237864970011|237864970011	AT5G23280.1	52.336	107	40	5	3	108	154	250	1.2e-18	78.2	98	TCP domain protein 7

### Sheet: Sheet5
SeqId	Gene	Description (NR)	Description (UniProt)	Description (TAIR)	KEGG
Ote100004890041|100004890041	ELF4	EARLY FLOWERING 4-like	Protein EARLY FLOWERING 4	EARLY FLOWERING 4
Ote100011940071|100011940071	PRR5	hypothetical protein C2S52_017858	Two-component response regulator-like APRR5	pseudo-response regulator 5	K12130
Ote100018670061|100018670061	RVE8	Myb family transcription factor family protein	Protein REVEILLE 6	REVEILLE 6
Ote100018670101|100018670101	RVE6	Homeodomain-like superfamily protein	Protein REVEILLE 6	REVEILLE 6
Ote100050210101|100050210101	LHY	protein REVEILLE 2-like isoform X2	Protein REVEILLE 1	REVEILLE 1
Ote100064820051|100064820051	TIC	protein TIME FOR COFFEE	Protein TIME FOR COFFEE	TIME FOR COFFEE
Ote100081200151|100081200151	PRR3	hypothetical protein C2S52_017858	Two-component response regulator-like APRR5	pseudo-response regulator 5	K12130
Ote100114610051|100114610051	RVE4	Homeodomain-like superfamily protein	Protein REVEILLE 8	REVEILLE 8, LHY-CCA1-LIKE5
Ote100120330051|100120330051	PRR7	hypothetical protein C2S52_019833	Two-component response regulator-like APRR7	pseudo-response regulator 7	K12129
Ote100153880201|100153880201	LNK1	dentin sialophosphoprotein-like protein	Protein LNK1	NIGHT LIGHT-INDUCIBLE AND CLOCK-REGULATED GENE 1
Ote100167620091|100167620091	TOC1 (PRR1)	hypothetical protein C2S51_018689	Two-component response regulator-like APRR1	TIMING OF CAB EXPRESSION 1, PSEUDO-RESPONSE REGULATOR 1	K12127
Ote100184690001|100184690001	GRP7	polyadenylate-binding protein 8-like	Polyadenylate-binding protein 2	poly(A) binding protein 2, ARABIDOPSIS POLY(A) BINDING 2, POLY(A) BINDING PROTEIN 2	K13126
Ote100199680211|100199680211	GI	gigantea protein	Protein GIGANTEA	GIGANTEA	K12124
Ote100210270091|100210270091	LWD2	hypothetical protein CISIN_1g035558mg	WD repeat-containing protein LWD1	LIGHT-REGULATED WD 1, ANTHOCYANIN11	K11805
Ote100213510171|100213510171	ZTL	putative LOV domain-containing protein	Adagio protein 1	ZEITLUPE, LOV KELCH PROTEIN 1, FKF1-LIKE PROTEIN 2, ADAGIO 1	K12115
Ote100215050121|100215050121	ELF3	hypothetical protein C2S53_009332	Protein EARLY FLOWERING 3	EARLY FLOWERING 3	K12125
Ote100217520081|100217520081	CCA1	hypothetical protein C2S51_022265	Protein LATE ELONGATED HYPOCOTYL	LATE ELONGATED HYPOCOTYL, LATE ELONGATED HYPOCOTYL 1	K12133
Ote100241100111|100241100111	LNK2	hypothetical protein C2S52_009773	Protein LNK2	NIGHT LIGHT-INDUCIBLE AND CLOCK-REGULATED GENE 2
Ote100246860111|100246860111	LWD1	transducin/WD40 repeat-like superfamily protein	Protein TRANSPARENT TESTA GLABRA 1	TRANSPARENT TESTA GLABRA 1, UNARMED 23	K11805
Ote100252500041|100252500041	LUX (PCL1)	hypothetical protein C2S53_012927	Two-component response regulator ORR23	response regulator 12	K14491
Ote100252500052|100252500052	NOX (BOA)	hypothetical protein C2S53_012927	Two-component response regulator ORR23	response regulator 12	K14491
Ote100273070031|100273070031	FKF1	putative LOV domain-containing protein	Adagio protein 1	ZEITLUPE, LOV KELCH PROTEIN 1, FKF1-LIKE PROTEIN 2, ADAGIO 1	K12115
Ote100275800021|100275800021	PRR9	hypothetical protein C2S51_020229	Two-component response regulator-like APRR5	pseudo-response regulator 5	K12130
Ote237864970011|237864970011	CHE	hypothetical protein CDL12_18052	Transcription factor TCP7	TCP domain protein 7	K16221

### Sheet: InterProScan
Ote100004890041|100004890041	Pfam;;PANTHER;;MobiDBLite	mobidb-lite;;PTHR33469;;PF07011;;PTHR33469:SF5	PROTEIN ELF4-LIKE 4;;consensus disorder prediction;;Early Flowering 4 domain;;PROTEIN EARLY FLOWERING 4	6.8E-39;;1.4E-44;;-	-;;IPR009741;;IPR040462	-;;Protein EARLY FLOWERING 4;;Protein EARLY FLOWERING 4 domain
Ote100011940071|100011940071	PANTHER;;SUPERFAMILY;;ProSiteProfiles;;Coils;;Gene3D;;SMART;;Pfam;;MobiDBLite;;CDD	mobidb-lite;;PF06203;;SM00448;;PTHR43874;;cd17582;;Coil;;PS51017;;G3DSA:3.40.50.2300;;SSF52172;;PF00072;;PTHR43874:SF95;;PS50110	CheY-like;;CCT motif;;Response regulatory domain profile.;;psREC_PRR;;CCT domain profile.;;consensus disorder prediction;;TWO-COMPONENT RESPONSE REGULATOR-LIKE APRR5;;Coil;;Response regulator receiver domain;;TWO-COMPONENT RESPONSE REGULATOR;;-;;REC_2	1.07E-29;;3.6E-35;;4.1E-189;;1.8E-24;;3.7E-21;;39.588997;;4.2E-17;;15.566661;;3.29179E-60;;-	IPR001789;;IPR010402;;IPR045279;;-;;IPR011006	Two-component response regulator ARR-like;;CheY-like superfamily;;-;;CCT domain;;Signal transduction response regulator, receiver domain
Ote100018670061|100018670061	PANTHER;;SUPERFAMILY;;ProSiteProfiles;;TIGRFAM;;Gene3D;;Pfam;;MobiDBLite;;CDD	mobidb-lite;;cd00167;;PS51293;;PF00249;;TIGR01557;;PTHR12802;;PTHR12802:SF129;;SSF46689;;G3DSA:1.10.10.60	MYB TRANSCRIPTION FACTOR;;myb_SHAQKYF: myb-like DNA-binding domain, SHAQKYF class;;consensus disorder prediction;;Myb-like DNA-binding domain;;Homeodomain-like;;SWI/SNF COMPLEX-RELATED;;SANT domain profile.;;-;;SANT	1.0E-117;;8.93749E-6;;6.8E-10;;1.1E-6;;5.3E-10;;2.3E-9;;10.55081;;-	IPR017884;;IPR009057;;IPR001005;;-;;IPR017930;;IPR006447	SANT/Myb domain;;Myb domain;;Homeobox-like domain superfamily;;Myb domain, plants;;SANT domain;;-
Ote100018670101|100018670101	PANTHER;;SUPERFAMILY;;ProSiteProfiles;;TIGRFAM;;SMART;;Pfam;;MobiDBLite;;CDD;;Gene3D	mobidb-lite;;PS50090;;cd00167;;PS51294;;PS51293;;PF00249;;TIGR01557;;PTHR12802;;PTHR12802:SF129;;SSF46689;;SM00717;;G3DSA:1.10.10.60	MYB TRANSCRIPTION FACTOR;;sant;;myb_SHAQKYF: myb-like DNA-binding domain, SHAQKYF class;;Myb-like domain profile.;;consensus disorder prediction;;Myb-like DNA-binding domain;;SANT;;Homeodomain-like;;Myb-type HTH DNA-binding domain profile.;;SWI/SNF COMPLEX-RELATED;;SANT domain profile.;;-	5.9E-18;;14.965748;;1.1E-10;;2.7E-123;;12.390297;;6.097918;;4.19E-16;;7.7E-11;;-;;2.03224E-8;;1.4E-16	IPR017884;;IPR009057;;IPR001005;;IPR006447;;IPR017930;;-	SANT/Myb domain;;Myb domain;;Homeobox-like domain superfamily;;Myb domain, plants;;SANT domain;;-
Ote100050210101|100050210101	PANTHER;;SUPERFAMILY;;ProSiteProfiles;;TIGRFAM;;SMART;;Pfam;;MobiDBLite;;CDD;;Gene3D	mobidb-lite;;PS50090;;SSF46689;;cd00167;;PS51294;;PS51293;;PF00249;;TIGR01557;;PTHR12802;;PTHR12802:SF134;;SM00717;;G3DSA:1.10.10.60	sant;;myb_SHAQKYF: myb-like DNA-binding domain, SHAQKYF class;;Myb-like domain profile.;;consensus disorder prediction;;Myb-like DNA-binding domain;;SANT;;Homeodomain-like;;Myb-type HTH DNA-binding domain profile.;;SWI/SNF COMPLEX-RELATED;;SANT domain profile.;;PROTEIN REVEILLE 7-RELATED;;-	10.293344;;7.177871;;1.98827E-9;;21.835529;;1.3E-13;;2.7E-81;;7.48E-17;;1.4E-17;;-;;2.7E-16;;1.2E-11	IPR017884;;IPR009057;;IPR001005;;IPR006447;;IPR017930;;-	SANT/Myb domain;;Myb domain;;Homeobox-like domain superfamily;;Myb domain, plants;;SANT domain;;-
Ote100064820051|100064820051	PANTHER;;MobiDBLite	mobidb-lite;;PTHR34798	PROTEIN TIME FOR COFFEE;;consensus disorder prediction	-;;3.0E-195	-;;IPR039317	Protein time for coffee;;-
Ote100081200151|100081200151	PANTHER;;SUPERFAMILY;;ProSiteProfiles;;Coils;;SMART;;Pfam;;MobiDBLite;;CDD;;Gene3D	mobidb-lite;;PF06203;;SM00448;;PTHR43874;;cd17582;;Coil;;PS51017;;G3DSA:3.40.50.2300;;SSF52172;;PF00072;;PTHR43874:SF95;;PS50110	CheY-like;;CCT motif;;Response regulatory domain profile.;;psREC_PRR;;CCT domain profile.;;TWO-COMPONENT RESPONSE REGULATOR-LIKE APRR5;;consensus disorder prediction;;Coil;;Response regulator receiver domain;;TWO-COMPONENT RESPONSE REGULATOR;;-;;REC_2	1.3E-23;;38.454483;;15.50713;;4.7E-198;;2.56649E-60;;6.3E-17;;4.1E-33;;-;;6.8E-21;;1.71E-28	IPR001789;;IPR010402;;IPR045279;;-;;IPR011006	CCT domain;;Two-component response regulator ARR-like;;CheY-like superfamily;;-;;Signal transduction response regulator, receiver domain
Ote100114610051|100114610051	PANTHER;;SUPERFAMILY;;ProSiteProfiles;;TIGRFAM;;Gene3D;;SMART;;Pfam;;MobiDBLite;;CDD	mobidb-lite;;PTHR12802:SF115;;PS50090;;PS51294;;cd00167;;PS51293;;PF00249;;TIGR01557;;PTHR12802;;SSF46689;;SM00717;;G3DSA:1.10.10.60	sant;;myb_SHAQKYF: myb-like DNA-binding domain, SHAQKYF class;;PROTEIN REVEILLE 8;;Myb-like domain profile.;;consensus disorder prediction;;Myb-like DNA-binding domain;;Myb-type HTH DNA-binding domain profile.;;Homeodomain-like;;SWI/SNF COMPLEX-RELATED;;SANT domain profile.;;-;;SANT	8.0E-18;;5.4E-12;;7.84881E-10;;6.562413;;1.6E-11;;12.78363;;1.4E-117;;9.2E-19;;1.5E-17;;-;;15.869329	IPR017884;;IPR009057;;IPR001005;;IPR006447;;IPR017930;;-	SANT/Myb domain;;Myb domain;;Homeobox-like domain superfamily;;Myb domain, plants;;SANT domain;;-
Ote100120330051|100120330051	PANTHER;;SUPERFAMILY;;ProSiteProfiles;;Gene3D;;SMART;;Pfam;;MobiDBLite;;CDD	mobidb-lite;;SM00448;;cd17582;;PTHR43874;;PTHR43874:SF128;;G3DSA:3.40.50.2300;;SSF52172;;PF00072;;PS50110	CheY-like;;Response regulatory domain profile.;;TWO-COMPONENT RESPONSE REGULATOR-LIKE APRR3;;psREC_PRR;;consensus disorder prediction;;Response regulator receiver domain;;TWO-COMPONENT RESPONSE REGULATOR;;-;;REC_2	4.2E-35;;7.5E-25;;7.43297E-64;;5.83E-33;;1.3E-93;;-;;39.659904;;2.4E-21	IPR045279;;-;;IPR001789;;IPR011006	CheY-like superfamily;;-;;Two-component response regulator ARR-like;;Signal transduction response regulator, receiver domain
Ote100153880201|100153880201	PANTHER;;MobiDBLite	mobidb-lite;;PTHR33334;;PTHR33334:SF8	PROTEIN LNK1;;consensus disorder prediction	1.6E-117;;-	IPR039928;;-	-;;LNK family
Ote100167620091|100167620091	PANTHER;;SUPERFAMILY;;ProSiteProfiles;;SMART;;Pfam;;MobiDBLite;;Gene3D	mobidb-lite;;PF06203;;SM00448;;PTHR43874;;PS51017;;G3DSA:3.40.50.2300;;SSF52172;;PF00072;;PTHR43874:SF138;;PS50110	CheY-like;;CCT motif;;Response regulatory domain profile.;;CCT domain profile.;;consensus disorder prediction;;Response regulator receiver domain;;TWO-COMPONENT RESPONSE REGULATOR;;TWO-COMPONENT RESPONSE REGULATOR-LIKE APRR1;;-;;REC_2	15.447598;;5.3E-18;;8.8E-210;;4.41E-5;;4.7E-27;;2.9E-17;;5.27E-25;;2.5E-15;;-;;32.861679	IPR001789;;IPR010402;;IPR045279;;-;;IPR011006	CCT domain;;Two-component response regulator ARR-like;;CheY-like superfamily;;-;;Signal transduction response regulator, receiver domain
Ote100184690001|100184690001	PANTHER;;SUPERFAMILY;;ProSiteProfiles;;Coils;;TIGRFAM;;Gene3D;;SMART;;Pfam;;CDD	PF00658;;PS51309;;cd12381;;PTHR24012;;PS50102;;cd12380;;SSF63570;;cd12378;;TIGR01628;;G3DSA:3.30.70.330;;SSF54928;;Coil;;SM00517;;PF00076;;cd12379;;SM00360;;PTHR24012:SF824;;SM00361;;G3DSA:1.10.1900.10	POLYADENYLATE-BINDING PROTEIN;;Eukaryotic RNA Recognition Motif (RRM) profile.;;RRM3_I_PABPs;;poly_2;;Poly-adenylate binding protein, unique domain;;Coil;;RRM4_I_PABPs;;RNA recognition motif. (a.k.a. RRM, RBD, or RNP domain);;Poly(A)-binding protein C-terminal (PABC) domain profile.;;RRM1_I_PABPs;;RNA-binding domain, RBD;;PABP-1234: polyadenylate binding protein, human types 1, 2, 3, 4 family;;RN…	3.45268E-47;;3.0E-17;;0.32;;1.29375E-42;;6.1E-25;;9.1E-26;;-;;5.0E-23;;1.3E-23;;18.32506;;19.979433;;4.5E-33;;0.0;;2.1E-28;;1.83E-51;;18.785557;;5.3E-28;;7.4E-19;;16.0;;1.6E-25;;18.308004;;8.9E-24;;6.8;;3.53E-28;;1.18659E-49;;2.8582E-43;;17.006712;;1.2E-24;;0.46;;1.6E-28;;1.75E-29;;1.6E-22;;1.1E-20;;1.4E-215;;3.76E-26	IPR003954;;IPR036053;;IPR012677;;IPR045305;;-;;IPR035979;;IPR002004;;IPR000504;;IPR006515	Polyadenylate binding protein, human types 1, 2, 3, 4;;Nucleotide-binding alpha-beta plait domain superfamily;;RNA-binding domain superfamily;;Polyadenylate-binding protein/Hyperplastic disc protein;;PABP, RNA recognition motif 2;;-;;RNA recognition motif domain;;RNA recognition motif domain, eukaryote;;PABC (PABP) domain
Ote100199680211|100199680211	PANTHER;;PRINTS;;MobiDBLite	PR02081;;PTHR36319;;PTHR36319:SF3;;mobidb-lite	Protein GIGANTEA signature;;consensus disorder prediction;;PROTEIN GIGANTEA-LIKE ISOFORM X1;;PROTEIN GIGANTEA	2.0E-145;;0.0;;-	IPR026211;;-	-;;GIGANTEA
Ote100210270091|100210270091	PANTHER;;SUPERFAMILY;;ProSitePatterns;;ProSiteProfiles;;Coils;;SMART;;Gene3D	Coil;;PS50082;;PS50294;;SM00320;;PTHR19919;;G3DSA:2.130.10.10;;SSF50978;;PS00678	WD REPEAT CONTAINING PROTEIN;;Coil;;Trp-Asp (WD) repeats signature.;;Trp-Asp (WD) repeats circular profile.;;WD40 repeat-like;;Trp-Asp (WD) repeats profile.;;WD40_4;;-	1.5E-63;;2.2E-17;;3.5E-6;;3.21E-13;;11.07656;;9.282875;;210.0;;-	IPR019775;;IPR036322;;IPR045159;;-;;IPR015943;;IPR001680	WD40-repeat-containing domain superfamily;;WD40/YVTN repeat-like-containing domain superfamily;;WD40 repeat, conserved site;;WD repeat-containing protein DCAF7-like;;-;;WD40 repeat
Ote100213510171|100213510171	PANTHER;;SUPERFAMILY;;ProSiteProfiles;;TIGRFAM;;SMART;;Pfam;;MobiDBLite;;CDD;;Gene3D	PF13426;;PS50181;;PF13415;;G3DSA:3.30.450.20;;mobidb-lite;;cd00130;;PTHR46175:SF7;;PF13418;;SSF81383;;TIGR00229;;PTHR46175;;SSF50965;;PF07646;;G3DSA:1.20.1280.50;;PS50112;;SM00256;;SSF55785;;G3DSA:2.120.10.80;;PF12937	Kelch motif;;PYP-like sensor domain (PAS domain);;F-box domain profile.;;PAS domain;;consensus disorder prediction;;F-box-like;;ADAGIO PROTEIN 1-LIKE;;BACTERIOOPSIN TRANSCRIPTIONAL ACTIVATOR;;F-box domain;;fbox_2;;PAS;;-;;sensory_box: PAS domain S-box protein;;Galactose oxidase, central domain;;PAS repeat profile.	1.3E-13;;3.9E-41;;4.1E-9;;2.88E-15;;-;;1.8E-49;;2.9E-5;;6.2E-7;;1.68E-20;;0.0;;11.841712;;8.941087;;8.2E-9;;0.0033;;6.2E-16;;2.3E-11;;4.4E-11;;4.16798E-9;;1.09E-38	IPR036047;;IPR001810;;IPR011498;;IPR000014;;IPR015915;;IPR011043;;-;;IPR035965	Kelch repeat type 2;;PAS domain;;Galactose oxidase/kelch, beta-propeller;;PAS domain superfamily;;F-box domain;;F-box-like domain superfamily;;Kelch-type beta propeller;;-
Ote100215050121|100215050121	PANTHER;;MobiDBLite;;Coils	mobidb-lite;;Coil;;PTHR34281	PROTEIN EARLY FLOWERING 3;;consensus disorder prediction;;Coil	-;;9.8E-140	-;;IPR039319	Protein EARLY FLOWERING 3-like;;-
Ote100217520081|100217520081	PANTHER;;MobiDBLite	mobidb-lite;;PTHR12802:SF109;;PTHR12802	PROTEIN LHY;;consensus disorder prediction;;SWI/SNF COMPLEX-RELATED	1.0E-172;;-	-	-
Ote100241100111|100241100111	PANTHER;;MobiDBLite	mobidb-lite;;PTHR33334;;PTHR33334:SF5	PROTEIN LNK1;;consensus disorder prediction;;PROTEIN LNK2	1.0E-196;;-	IPR039928;;-	-;;LNK family
Ote100246860111|100246860111	PANTHER;;SUPERFAMILY;;Gene3D	PTHR19919:SF10;;PTHR19919;;G3DSA:2.130.10.10;;SSF50978	-;;WD REPEAT CONTAINING PROTEIN;;WD40 repeat-like;;PROTEIN TRANSPARENT TESTA GLABRA 1	7.9E-69;;2.4E-10;;7.83E-12	IPR045159;;IPR015943;;IPR036322;;IPR031104	Protein TRANSPARENT TESTA GLABRA 1;;WD40-repeat-containing domain superfamily;;WD40/YVTN repeat-like-containing domain superfamily;;WD repeat-containing protein DCAF7-like
Ote100252500041|100252500041	PANTHER;;SUPERFAMILY;;ProSitePatterns;;ProSiteProfiles;;TIGRFAM;;SMART;;Pfam;;MobiDBLite;;CDD;;Gene3D	SM00448;;PTHR43874;;PF00249;;SSF52172;;PF13774;;PS50110;;G3DSA:1.10.10.60;;mobidb-lite;;cd17584;;PS50892;;G3DSA:3.40.50.2300;;TIGR01557;;G3DSA:1.20.5.110;;PS50859;;SSF58038;;PS00417;;SM01270;;PS51294;;G3DSA:3.30.450.50;;PTHR43874:SF131;;PF00957;;SSF64356;;cd14824;;PF00072;;SSF46689	CheY-like;;Longin;;myb_SHAQKYF: myb-like DNA-binding domain, SHAQKYF class;;Regulated-SNARE-like domain;;TWO-COMPONENT RESPONSE REGULATOR;;Myb-type HTH DNA-binding domain profile.;;REC_typeB_ARR-like;;Synaptobrevin;;-;;Longin domain profile.;;SNARE fusion complex;;REC_2;;v-SNARE coiled-coil homology domain profile.;;Longin_2;;consensus disorder prediction;;Myb-like DNA-binding domain;;Response re…	13.198936;;6.1E-11;;5.9E-25;;-;;2.1E-19;;6.0E-10;;3.8285E-43;;1.41295E-32;;22.331757;;2.8E-48;;2.3E-24;;11.647393;;1.3E-22;;3.27E-23;;34.492546;;9.4E-16;;5.13E-13;;1.6E-161;;1.6E-32;;2.9E-15;;1.2E-6;;4.07E-40;;3.05E-19	IPR011012;;IPR006447;;IPR001388;;IPR001789;;IPR010908;;IPR009057;;IPR045279;;IPR042855;;IPR017930;;-;;IPR011006	v-SNARE, coiled-coil homology domain;;Two-component response regulator ARR-like;;Myb domain;;Homeobox-like domain superfamily;;Myb domain, plants;;CheY-like superfamily;;Longin-like domain superfamily;;Synaptobrevin;;Longin domain;;-;;Signal transduction response regulator, receiver domain
Ote100252500052|100252500052	PANTHER;;SUPERFAMILY;;PIRSF;;ProSiteProfiles;;TIGRFAM;;SMART;;Pfam;;MobiDBLite;;CDD;;Gene3D	mobidb-lite;;cd17584;;SM00448;;PS51294;;PTHR43874;;PF00249;;PTHR43874:SF131;;G3DSA:3.40.50.2300;;SSF52172;;TIGR01557;;PIRSF036392;;PF00072;;SSF46689;;PS50110;;G3DSA:1.10.10.60	CheY-like;;Response regulatory domain profile.;;myb_SHAQKYF: myb-like DNA-binding domain, SHAQKYF class;;consensus disorder prediction;;Myb-like DNA-binding domain;;Response regulator receiver domain;;TWO-COMPONENT RESPONSE REGULATOR;;RR_ARR_type-B;;REC_typeB_ARR-like;;Myb-type HTH DNA-binding domain profile.;;Homeodomain-like;;-;;REC_2	9.4E-16;;11.647393;;3.1E-162;;1.1E-32;;1.97E-19;;1.6E-24;;8.9E-73;;1.99E-23;;3.6E-25;;2.6E-68;;-;;8.1E-7;;1.8E-15;;8.6857E-44;;34.492546	IPR001789;;IPR017053;;IPR009057;;IPR045279;;IPR006447;;IPR017930;;-;;IPR011006	Two-component response regulator ARR-like;;Myb domain;;Response regulator B-type, plant;;Homeobox-like domain superfamily;;Myb domain, plants;;CheY-like superfamily;;-;;Signal transduction response regulator, receiver domain
Ote100273070031|100273070031	Pfam;;PANTHER;;SUPERFAMILY;;Gene3D	PTHR46175;;SSF50965;;PF13418;;G3DSA:2.120.10.80;;SSF117281;;PF07646;;PTHR46175:SF8;;SSF81383;;G3DSA:1.20.1280.50;;PF13415;;PF12937	Kelch motif;;BACTERIOOPSIN TRANSCRIPTIONAL ACTIVATOR;;ADAGIO PROTEIN 1-LIKE;;F-box-like;;F-box domain;;-;;Galactose oxidase, central domain	9.3E-40;;3.4E-11;;1.8E-11;;2.6E-5;;1.0E-7;;5.89E-15;;0.0;;6.0E-12;;1.23E-34;;7.5E-9;;2.48E-11	IPR036047;;IPR001810;;IPR015915;;IPR011043;;-;;IPR011498	Kelch repeat type 2;;Galactose oxidase/kelch, beta-propeller;;F-box domain;;F-box-like domain superfamily;;Kelch-type beta propeller;;-
Ote100275800021|100275800021	PANTHER;;SUPERFAMILY;;ProSiteProfiles;;Gene3D;;SMART;;Pfam;;MobiDBLite;;CDD	mobidb-lite;;PF06203;;SM00448;;PTHR43874;;cd17582;;PS51017;;G3DSA:3.40.50.2300;;SSF52172;;PF00072;;PTHR43874:SF95;;PS50110	CheY-like;;CCT motif;;Response regulatory domain profile.;;psREC_PRR;;CCT domain profile.;;consensus disorder prediction;;TWO-COMPONENT RESPONSE REGULATOR-LIKE APRR5;;Response regulator receiver domain;;TWO-COMPONENT RESPONSE REGULATOR;;-;;REC_2	1.0E-16;;1.4E-22;;1.1E-24;;15.467442;;3.42E-29;;3.4E-33;;6.23458E-63;;5.8E-192;;39.092651;;-	IPR001789;;IPR010402;;IPR045279;;-;;IPR011006	CCT domain;;Two-component response regulator ARR-like;;CheY-like superfamily;;-;;Signal transduction response regulator, receiver domain
Ote237864970011|237864970011	PANTHER;;MobiDBLite	mobidb-lite;;PTHR31072:SF7;;PTHR31072	TRANSCRIPTION FACTOR TCP21-RELATED;;TRANSCRIPTION FACTOR TCP4-RELATED;;consensus disorder prediction	-;;2.1E-22	-;;IPR005333	Transcription factor, TCP;;-
