## Supplementary material for "Characterizing circadian connectome of *O. tenuiflorum* using an integrated network theoretic framework": S3.xlsx

### Sheet: Sheet5
SeqId	Gene
Ote100004890041|100004890041	ELF4
Ote100011940071|100011940071	PRR5
Ote100018670061|100018670061	RVE8
Ote100018670101|100018670101	RVE6
Ote100050210101|100050210101	LHY
Ote100064820051|100064820051	TIC
Ote100081200151|100081200151	PRR3
Ote100114610051|100114610051	RVE4
Ote100120330051|100120330051	PRR7
Ote100153880201|100153880201	LNK1
Ote100167620091|100167620091	TOC1 (PRR1)
Ote100184690001|100184690001	GRP7
Ote100199680211|100199680211	GI
Ote100210270091|100210270091	LWD2
Ote100213510171|100213510171	ZTL
Ote100215050121|100215050121	ELF3
Ote100217520081|100217520081	CCA1
Ote100241100111|100241100111	LNK2
Ote100246860111|100246860111	LWD1
Ote100252500041|100252500041	LUX (PCL1)
Ote100252500052|100252500052	NOX (BOA)
Ote100273070031|100273070031	FKF1
Ote100275800021|100275800021	PRR9
Ote237864970011|237864970011	CHE

### Sheet: OteCC_RWR_0.5
Ote100012340091	0.029
Ote100108290161	0.038
Ote100005930091	0.031
Ote100156390021	0.045
Ote100105930111	0.011
Ote100118770041	0.021
Ote100239220011	0.017
Ote100196220071	0.044
Ote100057840121	0.013
Ote100187850021	0.037
Ote100276340011	0.035
Ote100129820051	0.021
Ote100102400052	0.002
Ote100112020011	0.007
Ote100033900281	0.017
Ote100003560001	0.028
Ote100070620001	0.038
Ote100207980011	0.025
Ote100189530101	0.015
Ote100241190131	0.004
Ote100059320041	0
Ote100257670011	0.036
Ote100112800051	0.026
Ote100192520041	0.033
Ote100254040071	0.007
Ote100209300231	0.049
Ote100004690211	0.041
Ote100059540071	0.028
Ote100194510162	0.044
Ote100254000061	0.048
Ote100160040111	0.011
Ote100199140051	0.031
Ote100129470152	0.005
Ote100139520031	0.013
Ote100274200011	0.048
Ote100174990101	0.001
Ote100259090131	0.019
Ote100231020001	0.02
Ote100036180241	0.002
Ote100109980191	0.021
Ote100148180111	0.047
Ote100037080081	0.033
Ote100203510091	0.038
Ote100071700041	0.04
Ote100258350091	0.049
Ote100056610031	0.027
Ote100129910061	0.015
Ote100011520031	0.031
Ote100200890061	0.017
Ote100154880031	0.026
Ote237942110031	0.037
Ote100215520111	0.005
Ote100154100041	0.019
Ote100272790051	0.005
Ote100242390071	0.038
Ote100025010041	0.015
Ote100261220031	0.042
Ote100209150061	0.009
Ote100084980091	0.019
Ote100260480091	0.002
Ote100278460041	0.037
Ote100184690001	0
Ote100235650171	0.003
Ote100075920061	0.042
Ote100260350011	0.031
Ote100237190011	0.014
Ote100087780032	0.031
Ote100120680071	0.029
Ote100003860081	0.026
Ote100060530081	0.018
Ote100194760221	0.025
Ote100136110081	0.04
Ote100008710041	0.012
Ote100163460041	0.047
Ote100073910061	0.001
Ote100260840121	0.009
Ote100093050171	0.018
Ote236029140001	0
Ote100214260021	0.026
Ote100246190101	0.03
Ote100000430132	0.035
Ote100207740041	0.02
Ote100195360091	0.038
Ote100184370251	0.002
Ote100030530111	0.021
Ote100105930081	0.003
Ote100003920031	0.018
Ote100080030051	0.005
Ote100087650011	0.007
Ote237772210011	0.01
Ote100246140091	0.049
Ote238035630031	0
Ote100085100021	0.002
Ote237580260021	0.026
Ote100252090081	0.027
Ote100201440021	0.023
Ote100252690101	0.027
Ote100207270031	0.034
Ote100124300031	0.01
Ote100274550051	0.014
Ote100278430051	0.009
Ote100057000101	0.004
Ote100103540011	0.002
Ote100005920091	0.003
Ote100137920021	0.034
Ote100153980021	0.021
Ote100159350021	0.017
Ote100049540051	0.038
Ote100094070031	0.02
Ote100088120061	0.041
Ote100001960091	0.038
Ote100121820031	0.035
Ote100091130001	0.045
Ote100055830051	0.044
Ote100081800171	0.049
Ote100013870022	0.03
Ote100184000021	0.006
Ote100233450041	0.025
Ote100104850061	0.002
Ote100094601081	0.008
Ote100163040011	0.03
Ote100025750171	0.001
Ote100185050091	0.037
Ote100185240021	0.033
Ote100101190001	0.022
Ote100233900041	0.027
Ote100149490111	0.008
Ote100203530131	0.012
Ote100036180111	0.01
Ote100094060051	0.003
Ote100206030131	0.012
Ote100199090121	0.002
Ote100253380031	0.009
Ote100130660181	0.021
Ote100117300051	0.016
Ote100202930041	0.013
Ote100177000031	0.036
Ote100080720011	0.039
Ote100096480051	0.017
Ote100210270102	0.027
Ote100240980011	0.043
Ote100277660001	0.008
Ote100249460021	0.003
Ote100071220021	0.024
Ote100266810041	0.018
Ote100139880211	0.014
Ote100221670031	0.002
Ote100165140011	0.01
Ote237916810021	0.02
Ote100214260011	0.019
Ote100047200201	0.001
Ote100167620091	0
Ote100138030081	0.014
Ote100002950001	0.029
Ote100167890021	0.015
Ote100088100091	0.045
Ote100235500031	0.003
Ote100123570081	0.017
Ote100121090071	0.041
Ote100234310001	0.018
Ote100096480021	0.042
Ote100095100061	0.019
Ote100189900011	0.018
Ote100149460031	0.016
Ote100150710021	0.017
Ote100195940111	0.011
Ote100006480231	0.013
Ote100122310021	0.02
Ote235871020001	0.002
Ote100000430131	0.019
Ote100245430301	0.017
Ote100172870011	0.001
Ote100048160121	0.01
Ote100168000151	0.01
Ote100277860041	0.021
Ote100181290091	0.003
Ote100120330051	0
Ote100010820211	0.014
Ote100025750172	0.002
Ote100093050172	0.005
Ote100237240051	0.019
Ote100079510041	0.03
Ote100019920151	0.011
Ote100016430181	0.007
Ote100220110041	0.006
Ote100213310101	0.025
Ote100233850041	0.003
Ote100166510081	0.01
Ote100186010041	0.018
Ote235087300001	0.014
Ote100102400051	0.003
Ote237887910022	0.003
Ote100241590021	0.013
Ote100058660011	0.021
Ote100067670051	0.012
Ote100131390051	0.015
Ote100248470201	0.015
Ote100146390031	0.007
Ote100231310021	0.001
Ote100175460211	0.005
Ote100110780031	0.003
Ote100193520011	0.005
Ote100243460031	0.017
Ote100080730041	0.001
Ote100166420061	0.002
Ote100263640041	0.002
Ote100027920031	0.007
Ote100239380001	0.01
Ote100103540001	0.004
Ote100276360041	0.003
Ote100258100021	0.03
Ote100252830011	0.003
Ote100040530031	0.002
Ote100073260021	0.006
Ote100220130011	0.012
Ote100192040001	0.012
Ote100097730031	0.007
Ote235376960001	0.005
Ote100131630061	0.006
Ote100254900001	0.005
Ote100240360021	0
Ote100031060051	0.001
Ote100247880121	0.006
Ote100118870142	0.007
Ote100186010131	0.002
Ote100138150141	0.004
Ote100215050121	0
Ote100273070031	0
Ote100213510171	0
Ote100254500001	0.021
Ote100073910091	0.004
Ote100231050091	0.013
Ote100017660091	0.001
Ote100018030081	0
Ote100063030191	0.003
Ote100203760141	0.003
Ote100274300011	0.001
Ote100199680141	0.001
Ote100199680211	0
Ote100031060001	0.001
Ote100063230041	0
Ote100246860111	0.001
Ote100214540091	0.01
Ote100177150051	0.001
Ote100004890041	0
Ote100168420001	0.003
Ote100273070021	0.002
Ote100052580011	0.003
Ote100080030061	0.012
Ote100086800001	0.001
Ote100167650131	0.002
Ote100056420071	0
Ote100123920021	0.001
Ote100047620021	0.001
Ote100114610051	0.002

### Sheet: OteCC_GDV_0.5
Ote100137450001	0
Ote100276340011	0.001
Ote100252980071	0.001
Ote100004710172	0
Ote100255990061	0
Ote100119850021	0
Ote100231350111	0
Ote100109980261	0
Ote100122570051	0.001
Ote100081200181	0
Ote100166030081	0
Ote100157790131	0
Ote100228250211	0
Ote100213940181	0
Ote100201310021	0
Ote100244780001	0
Ote100056340041	0
Ote100039180031	0
Ote100182830251	0
Ote100104910101	0
Ote100254230011	0.001
Ote100084980091	0
Ote100054440141	0
Ote100138380091	0.001
Ote100172220091	0
Ote100108620051	0
Ote100087240051	0
Ote100126460021	0.001
Ote100094280101	0.001
Ote100204700071	0
Ote100263570071	0
Ote100112500301	0.001
Ote100214260021	0
Ote100034480011	0
Ote100171540131	0
Ote100105930081	0
Ote100134490171	0
Ote100119790081	0
Ote100205630091	0
Ote100105450141	0
Ote100002990031	0
Ote100079490081	0
Ote100159350021	0.001
Ote100059560141	0
Ote100211370041	0
Ote100166350111	0
Ote100171950091	0
Ote100104840161	0
Ote100196620051	0
Ote100116850221	0
Ote100221670031	0
Ote100205630141	0.001
Ote100017900161	0
Ote100034700041	0
Ote100069500261	0
Ote100168000141	0
Ote100254530081	0
Ote100192470011	0
Ote100051610051	0
Ote237148450001	0
Ote100217810151	0
Ote100092950121	0
Ote100276050011	0
Ote100115490031	0.001
Ote100258020071	0
Ote100040090151	0
Ote100224900091	0.001
Ote100037080041	0
Ote100216900011	0
Ote100136530001	0
Ote100244820041	0
Ote100230790021	0.001
Ote100142860101	0
Ote100128660091	0
Ote100256940041	0.001
Ote100039050091	0.001
Ote100236650041	0
Ote100073590051	0
Ote100249700011	0
Ote100019690011	0
Ote100031400041	0
Ote235461160011	0
Ote100184950141	0
Ote237439670001	0
Ote237760010021	0
Ote100159890041	0
Ote100182310011	0
Ote100182990021	0
Ote100136250021	0
Ote100158010231	0
Ote100184970021	0
Ote100034460031	0.001
Ote100140780171	0
Ote100006770121	0
Ote100121640031	0
Ote100023400041	0
Ote100013230061	0
Ote100272990001	0
Ote100201560091	0.001
Ote100154430121	0
Ote100274940031	0
Ote100057020021	0
Ote100107120051	0
Ote100039410121	0
Ote100150510051	0
Ote100032920031	0
Ote100228540071	0
Ote100094920081	0
Ote100053290041	0
Ote100073910091	0
Ote100149390001	0
Ote100132340061	0
Ote100124780081	0
Ote100094690051	0
Ote100029860101	0.001
Ote100195250031	0.001
Ote100271540051	0
Ote100120300041	0
Ote100027920031	0
Ote100103540001	0
Ote100115520031	0.001
Ote100159350051	0
Ote100208870011	0
Ote100210290041	0
Ote100186870021	0
Ote100183830041	0
Ote100006540121	0
Ote100249040011	0
Ote100204560021	0
Ote100077290071	0
Ote100256160001	0
Ote100205690061	0
Ote100143110211	0
Ote100247650001	0
Ote100080030061	0
Ote100260090061	0
Ote100124420051	0
Ote100236990021	0
Ote233447710001	0.001
Ote100060420041	0
Ote100025530131	0
Ote100035310041	0
Ote100061210061	0
Ote100003330091	0
Ote100106320051	0
Ote100112000021	0

### Sheet: Linkage_RWR_GO
Ote100108290161	Ote100273070031	1
Ote100156390021	Ote100167620091	1
Ote100239220011	Ote100120330051	1
Ote100196220071	Ote100273070031	1
Ote100276340011	Ote100184690001	1
Ote100129820051	Ote100213510171	1
Ote100003560001	Ote100273070031	1
Ote100059320041	Ote100184690001	1
Ote100257670011	Ote100213510171	1
Ote100112800051	Ote100120330051	1
Ote100209300231	Ote100184690001	1
Ote100194510162	Ote100213510171	1
Ote100254000061	Ote100120330051	1
Ote100129470152	Ote100184690001	1
Ote100259090131	Ote100273070031	1
Ote100036180241	Ote100184690001	1
Ote100258350091	Ote100120330051	1
Ote100056610031	Ote100273070031	1
Ote100215520111	Ote100120330051	1
Ote100154100041	Ote100167620091	1
Ote100261220031	Ote100273070031	1
Ote100260480091	Ote100184690001	1
Ote100278460041	Ote100213510171	1
Ote100184690001	Ote100120330051	1
Ote100003860081	Ote100273070031	1
Ote100260840121	Ote100184690001	1
Ote100093050171	Ote100213510171	1
Ote100195360091	Ote100273070031	1
Ote100184370251	Ote100167620091	1
Ote100030530111	Ote100184690001	1
Ote100003920031	Ote100120330051	1
Ote237772210011	Ote100184690001	1
Ote238035630031	Ote100120330051	1
Ote100085100021	Ote100167620091	1
Ote237580260021	Ote100273070031	1
Ote100274550051	Ote100213510171	1
Ote100049540051	Ote100184690001	1
Ote100088120061	Ote100213510171	1
Ote100001960091	Ote100120330051	1
Ote100121820031	Ote100273070031	1
Ote100091130001	Ote100167620091	1
Ote100025750171	Ote100120330051	1
Ote100101190001	Ote100184690001	1
Ote100149490111	Ote100120330051	1
Ote100203530131	Ote100273070031	1
Ote100036180111	Ote100167620091	1
Ote100094060051	Ote100184690001	1
Ote100080720011	Ote100273070031	1
Ote100240980011	Ote100184690001	1
Ote100277660001	Ote100213510171	1
Ote100214260011	Ote100273070031	1
Ote100047200201	Ote100167620091	1
Ote100167620091	Ote100184690001	1
Ote100138030081	Ote100213510171	1
Ote100095100061	Ote100184690001	1
Ote100149460031	Ote100273070031	1
Ote100168000151	Ote100120330051	1
Ote100277860041	Ote100273070031	1
Ote100120330051	Ote100167620091	1
Ote100025750172	Ote100184690001	1
Ote100093050172	Ote100213510171	1
Ote100237240051	Ote100120330051	1
Ote100079510041	Ote100273070031	1
Ote100233850041	Ote100167620091	1
Ote237887910022	Ote100273070031	1
Ote100058660011	Ote100184690001	1
Ote100248470201	Ote100213510171	1
Ote100231310021	Ote100120330051	1
Ote100175460211	Ote100273070031	1
Ote100193520011	Ote100184690001	1
Ote100243460031	Ote100213510171	1
Ote100258100021	Ote100213510171	1
Ote100131630061	Ote100273070031	1
Ote100254900001	Ote100167620091	1
Ote100240360021	Ote100184690001	1
Ote100273070031	Ote100184690001	1
Ote100213510171	Ote100213510171	1
Ote100018030081	Ote100213510171	1
Ote100177150051	Ote100167620091	1
Ote100084980091	Ote100167620091	1
Ote100214260021	Ote100120330051	0.999462
Ote100246140091	Ote100213510171	0.992065
Ote100160040111	Ote100273070031	0.99052
Ote100206030131	Ote100213510171	0.984681
Ote100249460021	Ote100120330051	0.978867
Ote100241190131	Ote100167620091	0.975715
Ote100118770041	Ote100213510171	0.971704
Ote100002950001	Ote100120330051	0.964901
Ote100189530101	Ote100273070031	0.907102
Ote100184000021	Ote100184690001	0.874307
Ote100278430051	Ote100120330051	0.862751
Ote100186010131	Ote100167620091	0.798382
Ote100086800001	Ote100184690001	0.75798
Ote100192520041	Ote100273070031	0.707107
Ote100200890061	Ote100213510171	0.707107
Ote100252690101	Ote100273070031	0.707107
Ote100163040011	Ote100213510171	0.707107
Ote100233900041	Ote100213510171	0.707107
Ote100096480021	Ote100167620091	0.707107
Ote100096480051	Ote100167620091	0.707107
Ote100129910061	Ote100167620091	0.698877
Ote100025010041	Ote100120330051	0.690541
Ote100040530031	Ote100120330051	0.673617
Ote100199090121	Ote100120330051	0.67004
Ote100214540091	Ote100273070031	0.668849
Ote100186010041	Ote100184690001	0.666147
Ote100174990101	Ote100120330051	0.665536
Ote100102400052	Ote100120330051	0.655094
Ote100102400051	Ote100120330051	0.655094
Ote100105930111	Ote100184690001	0.653326
Ote100239380001	Ote100184690001	0.6375
Ote235871020001	Ote100213510171	0.62968
Ote100080730041	Ote100120330051	0.624596
Ote100166420061	Ote100273070031	0.623385
Ote100121090071	Ote100273070031	0.610996
Ote235087300001	Ote100213510171	0.593697
Ote100110780031	Ote100167620091	0.581105
Ote100060530081	Ote100167620091	0.564576
Ote100254040071	Ote100167620091	0.564375
Ote100260350011	Ote100167620091	0.563069
Ote100118870142	Ote100273070031	0.559911
Ote100241590021	Ote100167620091	0.536484
Ote100006480231	Ote100184690001	0.532858
Ote100252090081	Ote100184690001	0.526799
Ote100124300031	Ote100184690001	0.521727
Ote100235650171	Ote100273070031	0.506448
Ote100008710041	Ote100273070031	0.496737
Ote100237190011	Ote100213510171	0.478972
Ote100017660091	Ote100120330051	0.47884
Ote100123920021	Ote100213510171	0.47884
Ote100199140051	Ote100167620091	0.459408
Ote100105930081	Ote100213510171	0.426983
Ote100148180111	Ote100213510171	0.423667
Ote100272790051	Ote100213510171	0.353436
Ote100027920031	Ote100167620091	0.351673
Ote100087650011	Ote100167620091	0.333733
Ote100207270031	Ote100167620091	0.302677
Ote100080030051	Ote100273070031	0.294401
Ote100150710021	Ote100167620091	0.284253
Ote100005920091	Ote100273070031	0.27856
Ote100163460041	Ote100167620091	0.272527
Ote100207980011	Ote100184690001	0.252163
Ote100185050091	Ote100273070031	0.247597
Ote100159350021	Ote100167620091	0.158479
Ote100187850021	Ote100167620091	0
Ote100139520031	Ote100213510171	0
Ote100231020001	Ote100167620091	0
Ote100011520031	Ote100184690001	0

### Sheet: Linkage_RWR_KO
Ote100012340091	Ote100199680211	1
Ote100108290161	Ote100246860111	1
Ote100118770041	Ote100167620091	1
Ote100187850021	Ote100199680211	1
Ote100129820051	Ote100215050121	1
Ote100102400052	Ote100167620091	1
Ote100033900281	Ote100184690001	1
Ote100059320041	Ote100215050121	1
Ote100257670011	Ote100167620091	1
Ote100112800051	Ote100120330051	1
Ote100059540071	Ote100213510171	1
Ote100160040111	Ote100246860111	1
Ote100129470152	Ote100167620091	1
Ote100139520031	Ote100120330051	1
Ote100274200011	Ote100246860111	1
Ote100148180111	Ote100167620091	1
Ote100203510091	Ote100199680211	1
Ote100056610031	Ote100167620091	1
Ote100129910061	Ote100184690001	1
Ote100154880031	Ote100213510171	1
Ote100260480091	Ote100120330051	1
Ote100278460041	Ote100199680211	1
Ote100184690001	Ote100246860111	1
Ote100075920061	Ote100167620091	1
Ote100003860081	Ote100213510171	1
Ote100194760221	Ote100184690001	1
Ote100136110081	Ote100199680211	1
Ote100073910061	Ote100167620091	1
Ote100093050171	Ote100246860111	1
Ote100214260021	Ote100120330051	1
Ote100246190101	Ote100199680211	1
Ote100207740041	Ote100215050121	1
Ote100003920031	Ote100246860111	1
Ote100087650011	Ote100215050121	1
Ote100085100021	Ote100120330051	1
Ote100201440021	Ote100199680211	1
Ote100252690101	Ote100246860111	1
Ote100207270031	Ote100215050121	1
Ote100103540011	Ote100199680211	1
Ote100005920091	Ote100215050121	1
Ote100159350021	Ote100213510171	1
Ote100049540051	Ote100199680211	1
Ote100094070031	Ote100246860111	1
Ote100088120061	Ote100215050121	1
Ote100055830051	Ote100213510171	1
Ote100013870022	Ote100120330051	1
Ote100184000021	Ote100213510171	1
Ote100094601081	Ote100184690001	1
Ote100163040011	Ote100213510171	1
Ote100185050091	Ote100199680211	1
Ote100233900041	Ote100246860111	1
Ote100203530131	Ote100215050121	1
Ote100199090121	Ote100167620091	1
Ote100253380031	Ote100120330051	1
Ote100177000031	Ote100215050121	1
Ote100080720011	Ote100167620091	1
Ote100139880211	Ote100213510171	1
Ote100165140011	Ote100120330051	1
Ote100047200201	Ote100199680211	1
Ote100167620091	Ote100246860111	1
Ote100235500031	Ote100184690001	1
Ote100123570081	Ote100213510171	1
Ote100095100061	Ote100120330051	1
Ote100150710021	Ote100199680211	1
Ote100195940111	Ote100246860111	1
Ote100120330051	Ote100213510171	1
Ote235087300001	Ote100199680211	1
Ote100058660011	Ote100215050121	1
Ote100110780031	Ote100167620091	1
Ote100103540001	Ote100184690001	1
Ote100118870142	Ote100120330051	1
Ote100215050121	Ote100184690001	1
Ote100213510171	Ote100213510171	1
Ote100073910091	Ote100199680211	1
Ote100017660091	Ote100246860111	1
Ote100063030191	Ote100215050121	1
Ote100199680141	Ote100167620091	1
Ote100199680211	Ote100120330051	1
Ote100031060001	Ote100199680211	1
Ote100246860111	Ote100246860111	1
Ote100192520041	Ote100213510171	1
Ote100117300051	Ote100199680211	1
Ote100278430051	Ote100120330051	1
Ote100057840121	Ote100120330051	1
Ote100258350091	Ote100215050121	1
Ote100163460041	Ote100215050121	0.999985
Ote100091130001	Ote100184690001	0.998077
Ote100237190011	Ote100184690001	0.996158
Ote100277860041	Ote100120330051	0.991831
Ote100030530111	Ote100120330051	0.990831
Ote100008710041	Ote100246860111	0.986785
Ote100202930041	Ote100246860111	0.970932
Ote100199140051	Ote100215050121	0.958106
Ote100000430131	Ote100167620091	0.951075
Ote100000430132	Ote100246860111	0.950899
Ote100254040071	Ote100167620091	0.93622
Ote237887910022	Ote100246860111	0.906637
Ote100196220071	Ote100213510171	0.888335
Ote100003560001	Ote100213510171	0.88806
Ote100088100091	Ote100167620091	0.887335
Ote100261220031	Ote100215050121	0.873508
Ote100154100041	Ote100199680211	0.858377
Ote100260840121	Ote100120330051	0.854667
Ote100254000061	Ote100199680211	0.851618
Ote100006480231	Ote100215050121	0.850978
Ote100037080081	Ote100120330051	0.837331
Ote100241190131	Ote100246860111	0.811258
Ote100237240051	Ote100213510171	0.801943
Ote100071700041	Ote100246860111	0.77895
Ote100189530101	Ote100199680211	0.774825
Ote100001960091	Ote100167620091	0.77422
Ote100084980091	Ote100167620091	0.773624
Ote100194510162	Ote100213510171	0.773386
Ote237772210011	Ote100167620091	0.769678
Ote100105930081	Ote100199680211	0.725065
Ote100167890021	Ote100215050121	0.7196
Ote100239220011	Ote100184690001	0.684001
Ote100070620001	Ote100120330051	0.681982
Ote100258100021	Ote100213510171	0.676884
Ote100249460021	Ote100184690001	0.672974
Ote100184370251	Ote100167620091	0.671879
Ote100276340011	Ote100246860111	0.642746
Ote237942110031	Ote100120330051	0.616091
Ote100235650171	Ote100215050121	0.58988
Ote100060530081	Ote100120330051	0.463593
Ote100105930111	Ote100215050121	0.460063
Ote100242390071	Ote100246860111	0.432463
Ote100137920021	Ote100120330051	0.377366
Ote100124300031	Ote100167620091	0.263426

### Sheet: Linkage_GDV_GO
Ote100276340011	Ote100213510171	1
Ote100252980071	Ote100120330051	1
Ote100119850021	Ote100273070031	1
Ote100231350111	Ote100167620091	1
Ote100081200181	Ote100120330051	1
Ote100228250211	Ote100184690001	1
Ote100056340041	Ote100213510171	1
Ote100094280101	Ote100273070031	1
Ote100112500301	Ote100184690001	1
Ote100034480011	Ote100120330051	1
Ote100205630091	Ote100184690001	1
Ote100079490081	Ote100167620091	1
Ote100205630141	Ote100213510171	1
Ote100034700041	Ote100273070031	1
Ote100168000141	Ote100167620091	1
Ote237148450001	Ote100184690001	1
Ote100217810151	Ote100213510171	1
Ote100092950121	Ote100120330051	1
Ote100276050011	Ote100273070031	1
Ote100258020071	Ote100184690001	1
Ote100040090151	Ote100213510171	1
Ote100224900091	Ote100273070031	1
Ote100216900011	Ote100167620091	1
Ote100142860101	Ote100213510171	1
Ote100073590051	Ote100273070031	1
Ote100136250021	Ote100184690001	1
Ote100158010231	Ote100213510171	1
Ote100034460031	Ote100273070031	1
Ote100140780171	Ote100213510171	1
Ote100121640031	Ote100273070031	1
Ote100023400041	Ote100213510171	1
Ote100274940031	Ote100213510171	1
Ote100032920031	Ote100184690001	1
Ote100228540071	Ote100213510171	1
Ote100053290041	Ote100120330051	1
Ote100120300041	Ote100213510171	1
Ote100208870011	Ote100273070031	1
Ote100249040011	Ote100167620091	1
Ote100143110211	Ote100273070031	1
Ote100260090061	Ote100184690001	1
Ote100124420051	Ote100213510171	1
Ote100025530131	Ote100120330051	1
Ote100084980091	Ote100273070031	1
Ote100002990031	Ote100120330051	1
Ote100119790081	Ote100167620091	0.999992
Ote100182830251	Ote100120330051	0.999725
Ote100214260021	Ote100213510171	0.999462
Ote100013230061	Ote100120330051	0.980548
Ote100154430121	Ote100184690001	0.965441
Ote100108620051	Ote100213510171	0.955449
Ote100039410121	Ote100167620091	0.913362
Ote100211370041	Ote100273070031	0.822301
Ote100201560091	Ote100167620091	0.812364
Ote100115490031	Ote100167620091	0.810644
Ote100105450141	Ote100213510171	0.744074
Ote100039050091	Ote100120330051	0.735811
Ote100136530001	Ote100184690001	0.695778
Ote100157790131	Ote100167620091	0.655201
Ote100184950141	Ote100167620091	0.652028
Ote100107120051	Ote100273070031	0.642124
Ote100104840161	Ote100167620091	0.633026
Ote100256160001	Ote100120330051	0.625568
Ote100077290071	Ote100213510171	0.591869
Ote100204560021	Ote100184690001	0.57735
Ote100137450001	Ote100184690001	0.567298
Ote100272990001	Ote100273070031	0.561911
Ote100247650001	Ote100167620091	0.492598
Ote100006770121	Ote100120330051	0.432921
Ote100105930081	Ote100273070031	0.426983
Ote100271540051	Ote100167620091	0.411597
Ote100184970021	Ote100120330051	0.391511
Ote100027920031	Ote100120330051	0.351673
Ote100122570051	Ote100213510171	0.333985
Ote100109980261	Ote100184690001	0.315834
Ote100195250031	Ote100273070031	0.176073
Ote100159350021	Ote100184690001	0.158479
Ote100057020021	Ote100120330051	0.137917
Ote100196620051	Ote100184690001	0.123488
Ote100166030081	Ote100273070031	0.118151
Ote100054440141	Ote100167620091	0.115286
Ote100138380091	Ote100184690001	0.0651941
Ote100017900161	Ote100120330051	0.0614774
Ote100126460021	Ote100120330051	8.25178e-06
Ote100263570071	Ote100167620091	0
Ote100059560141	Ote100120330051	0

### Sheet: Linkage_GDV_KO
Ote100119850021	Ote100120330051	1
Ote100109980261	Ote100167620091	1
Ote100166030081	Ote100246860111	1
Ote100157790131	Ote100167620091	1
Ote100201310021	Ote100246860111	1
Ote100254230011	Ote100199680211	1
Ote100204700071	Ote100199680211	1
Ote100214260021	Ote100246860111	1
Ote100134490171	Ote100167620091	1
Ote100105450141	Ote100199680211	1
Ote100159350021	Ote100246860111	1
Ote100166350111	Ote100167620091	1
Ote100104840161	Ote100213510171	1
Ote100069500261	Ote100215050121	1
Ote100168000141	Ote100167620091	1
Ote100115490031	Ote100199680211	1
Ote100040090151	Ote100215050121	1
Ote100224900091	Ote100167620091	1
Ote100244820041	Ote100184690001	1
Ote100256940041	Ote100215050121	1
Ote100039050091	Ote100213510171	1
Ote100184950141	Ote100213510171	1
Ote237760010021	Ote100246860111	1
Ote100159890041	Ote100199680211	1
Ote100158010231	Ote100215050121	1
Ote100034460031	Ote100167620091	1
Ote100140780171	Ote100120330051	1
Ote100006770121	Ote100199680211	1
Ote100013230061	Ote100215050121	1
Ote100201560091	Ote100120330051	1
Ote100107120051	Ote100215050121	1
Ote100032920031	Ote100213510171	1
Ote100053290041	Ote100246860111	1
Ote100073910091	Ote100215050121	1
Ote100132340061	Ote100167620091	1
Ote100124780081	Ote100120330051	1
Ote100094690051	Ote100199680211	1
Ote100103540001	Ote100246860111	1
Ote100115520031	Ote100215050121	1
Ote100159350051	Ote100167620091	1
Ote100077290071	Ote100246860111	1
Ote100256160001	Ote100215050121	1
Ote100061210061	Ote100184690001	1
Ote100106320051	Ote100199680211	1
Ote100126460021	Ote100184690001	1
Ote100116850221	Ote100246860111	1
Ote100004710172	Ote100246860111	1
Ote100205630091	Ote100120330051	1
Ote100051610051	Ote100120330051	0.999941
Ote100213940181	Ote100199680211	0.999895
Ote100171950091	Ote100120330051	0.999839
Ote100104910101	Ote100120330051	0.999814
Ote100122570051	Ote100120330051	0.99931
Ote100142860101	Ote100246860111	0.992485
Ote100276050011	Ote100213510171	0.988547
Ote100136250021	Ote100246860111	0.986564
Ote100211370041	Ote100215050121	0.960119
Ote100172220091	Ote100167620091	0.954975
Ote100121640031	Ote100246860111	0.926332
Ote100137450001	Ote100215050121	0.911019
Ote100092950121	Ote100213510171	0.907884
Ote100087240051	Ote100120330051	0.904476
Ote100255990061	Ote100167620091	0.900474
Ote100244780001	Ote100215050121	0.883091
Ote100143110211	Ote100167620091	0.876613
Ote100208870011	Ote100120330051	0.867963
Ote100210290041	Ote100199680211	0.840743
Ote100247650001	Ote100120330051	0.836083
Ote100057020021	Ote100199680211	0.83094
Ote100272990001	Ote100167620091	0.800973
Ote100216900011	Ote100120330051	0.787838
Ote100084980091	Ote100246860111	0.773624
Ote100182830251	Ote100167620091	0.750418
Ote100138380091	Ote100215050121	0.744049
Ote100105930081	Ote100215050121	0.725065
Ote100112000021	Ote100246860111	0.707107
Ote100276340011	Ote100120330051	0.642746
Ote100217810151	Ote100184690001	0.59912
Ote100258020071	Ote100246860111	0.561114
Ote100196620051	Ote100199680211	0.524469
